# Crop management shapes the diversity and activity of DNA and RNA viruses in the rhizosphere

**DOI:** 10.1101/2022.04.22.488307

**Authors:** George Muscatt, Sally Hilton, Sebastien Raguideau, Graham Teakle, Ian D. E. A. Lidbury, Elizabeth M. H. Wellington, Christopher Quince, Andrew Millard, Gary D. Bending, Eleanor Jameson

## Abstract

**Background:** The rhizosphere is a hotspot for microbial activity and contributes to ecosystem services including plant health and biogeochemical cycling. The activity of microbial viruses, and their influence on plant-microbe interactions in the rhizosphere, remains undetermined. Given the impact of viruses on the ecology and evolution of their host communities, determining how soil viruses influence microbiome dynamics is crucial to build a holistic understanding of rhizosphere functions.

**Results:** Here, we aimed to investigate the influence of crop management on the composition and activity of bulk soil, rhizosphere soil, and root viral communities. We combined viromics, metagenomics, and metatranscriptomics on soil samples collected from a 3-year crop rotation field trial of oilseed rape (*Brassica napus* L.). By recovering 1,059 dsDNA viral populations and 16,541 ssRNA bacteriophage populations, we expanded the number of underexplored *Leviviricetes* genomes by > 5 times. Through detection of viral activity in metatranscriptomes, we uncovered evidence of “Kill-the-Winner” dynamics, implicating soil bacteriophages in driving bacterial community succession. Moreover, we found the activity of viruses increased with proximity to crop roots and identified that soil viruses may influence plant-microbe interactions through the reprogramming of bacterial host metabolism. We have provided the first evidence of crop rotation-driven impacts on soil microbial communities extending to viruses. To this aim, we present the novel principal of “viral priming”, which describes how the consecutive growth of the same crop species primes viral activity in the rhizosphere through local adaptation.

**Conclusions:** Overall, we reveal unprecedented spatial and temporal diversity in viral community composition and activity across root, rhizosphere soil and bulk soil compartments. Our work demonstrates that the roles of soil viruses need greater consideration to exploit the rhizosphere microbiome for food security, food safety, and environmental sustainability.
