## Supplementary Table S1 for "Crop management shapes the diversity and activity of DNA and RNA viruses in the rhizosphere"

### Sheet: Table S1
Supplementary Table S1 - Sample metadata for all sample libraries
Sample accession	Sample title	Library	Sample name	Rotation	Compartment	Growth stage
SAMEA11532678	C1S_N metatranscriptome	Metatranscriptome	C1S_N	Continuous cropping	Bulk soil	Seedling
SAMEA11532679	C2S_N metatranscriptome	Metatranscriptome	C2S_N	Continuous cropping	Bulk soil	Seedling
SAMEA11532680	C3S_N metatranscriptome	Metatranscriptome	C3S_N	Continuous cropping	Bulk soil	Seedling
SAMEA11532681	C4S_N metatranscriptome	Metatranscriptome	C4S_N	Continuous cropping	Bulk soil	Seedling
SAMEA11532682	C1RH_N metatranscriptome	Metatranscriptome	C1RH_N	Continuous cropping	Rhizosphere soil	Seedling
SAMEA11532683	C2RH_N metatranscriptome	Metatranscriptome	C2RH_N	Continuous cropping	Rhizosphere soil	Seedling
SAMEA11532684	C3RH_N metatranscriptome	Metatranscriptome	C3RH_N	Continuous cropping	Rhizosphere soil	Seedling
SAMEA11532685	C4RH_N metatranscriptome	Metatranscriptome	C4RH_N	Continuous cropping	Rhizosphere soil	Seedling
SAMEA11532686	C2RO_N metatranscriptome	Metatranscriptome	C2RO_N	Continuous cropping	Roots	Seedling
SAMEA11532687	C3RO_N metatranscriptome	Metatranscriptome	C3RO_N	Continuous cropping	Roots	Seedling
SAMEA11532688	C4RO_N metatranscriptome	Metatranscriptome	C4RO_N	Continuous cropping	Roots	Seedling
SAMEA11532689	V1S_N metatranscriptome	Metatranscriptome	V1S_N	Virgin rotation	Bulk soil	Seedling
SAMEA11532690	V2S_N metatranscriptome	Metatranscriptome	V2S_N	Virgin rotation	Bulk soil	Seedling
SAMEA11532691	V3S_N metatranscriptome	Metatranscriptome	V3S_N	Virgin rotation	Bulk soil	Seedling
SAMEA11532692	V4S_N metatranscriptome	Metatranscriptome	V4S_N	Virgin rotation	Bulk soil	Seedling
SAMEA11532693	V1RH_N metatranscriptome	Metatranscriptome	V1RH_N	Virgin rotation	Rhizosphere soil	Seedling
SAMEA11532694	V2RH_N metatranscriptome	Metatranscriptome	V2RH_N	Virgin rotation	Rhizosphere soil	Seedling
SAMEA11532695	V3RH_N metatranscriptome	Metatranscriptome	V3RH_N	Virgin rotation	Rhizosphere soil	Seedling
SAMEA11532696	V4RH_N metatranscriptome	Metatranscriptome	V4RH_N	Virgin rotation	Rhizosphere soil	Seedling
SAMEA11532697	V1RO_N metatranscriptome	Metatranscriptome	V1RO_N	Virgin rotation	Roots	Seedling
SAMEA11532698	V2RO_N metatranscriptome	Metatranscriptome	V2RO_N	Virgin rotation	Roots	Seedling
SAMEA11532699	V3RO_N metatranscriptome	Metatranscriptome	V3RO_N	Virgin rotation	Roots	Seedling
SAMEA11532700	V4RO_N metatranscriptome	Metatranscriptome	V4RO_N	Virgin rotation	Roots	Seedling
SAMEA11532701	C1S_M metatranscriptome	Metatranscriptome	C1S_M	Continuous cropping	Bulk soil	Stem extension
SAMEA11532702	C2S_M metatranscriptome	Metatranscriptome	C2S_M	Continuous cropping	Bulk soil	Stem extension
SAMEA11532703	C3S_M metatranscriptome	Metatranscriptome	C3S_M	Continuous cropping	Bulk soil	Stem extension
SAMEA11532704	C4S_M metatranscriptome	Metatranscriptome	C4S_M	Continuous cropping	Bulk soil	Stem extension
SAMEA11532705	C1RH_M metatranscriptome	Metatranscriptome	C1RH_M	Continuous cropping	Rhizosphere soil	Stem extension
SAMEA11532706	C2RH_M metatranscriptome	Metatranscriptome	C2RH_M	Continuous cropping	Rhizosphere soil	Stem extension
SAMEA11532707	C3RH_M metatranscriptome	Metatranscriptome	C3RH_M	Continuous cropping	Rhizosphere soil	Stem extension
SAMEA11532708	C4RH_M metatranscriptome	Metatranscriptome	C4RH_M	Continuous cropping	Rhizosphere soil	Stem extension
SAMEA11532709	C1RO_M metatranscriptome	Metatranscriptome	C1RO_M	Continuous cropping	Roots	Stem extension
SAMEA11532710	C2RO_M metatranscriptome	Metatranscriptome	C2RO_M	Continuous cropping	Roots	Stem extension
SAMEA11532711	C3RO_M metatranscriptome	Metatranscriptome	C3RO_M	Continuous cropping	Roots	Stem extension
SAMEA11532712	C4RO_M metatranscriptome	Metatranscriptome	C4RO_M	Continuous cropping	Roots	Stem extension
SAMEA11532713	V1S_M metatranscriptome	Metatranscriptome	V1S_M	Virgin rotation	Bulk soil	Stem extension
SAMEA11532714	V2S_M metatranscriptome	Metatranscriptome	V2S_M	Virgin rotation	Bulk soil	Stem extension
SAMEA11532715	V3S_M metatranscriptome	Metatranscriptome	V3S_M	Virgin rotation	Bulk soil	Stem extension
SAMEA11532716	V4S_M metatranscriptome	Metatranscriptome	V4S_M	Virgin rotation	Bulk soil	Stem extension
SAMEA11532717	V1RH_M metatranscriptome	Metatranscriptome	V1RH_M	Virgin rotation	Rhizosphere soil	Stem extension
SAMEA11532718	V3RH_M metatranscriptome	Metatranscriptome	V3RH_M	Virgin rotation	Rhizosphere soil	Stem extension
SAMEA11532719	V4RH_M metatranscriptome	Metatranscriptome	V4RH_M	Virgin rotation	Rhizosphere soil	Stem extension
SAMEA11532720	V2RO_M metatranscriptome	Metatranscriptome	V2RO_M	Virgin rotation	Roots	Stem extension
SAMEA11532721	V3RO_M metatranscriptome	Metatranscriptome	V3RO_M	Virgin rotation	Roots	Stem extension
SAMEA11532722	V4RO_M metatranscriptome	Metatranscriptome	V4RO_M	Virgin rotation	Roots	Stem extension
SAMEA11532723	C1S_J metatranscriptome	Metatranscriptome	C1S_J	Continuous cropping	Bulk soil	Pre-harvest
SAMEA11532724	C2S_J metatranscriptome	Metatranscriptome	C2S_J	Continuous cropping	Bulk soil	Pre-harvest
SAMEA11532725	C3S_J metatranscriptome	Metatranscriptome	C3S_J	Continuous cropping	Bulk soil	Pre-harvest
SAMEA11532726	C4S_J metatranscriptome	Metatranscriptome	C4S_J	Continuous cropping	Bulk soil	Pre-harvest
SAMEA11532727	C1RH_J metatranscriptome	Metatranscriptome	C1RH_J	Continuous cropping	Rhizosphere soil	Pre-harvest
SAMEA11532728	C2RH_J metatranscriptome	Metatranscriptome	C2RH_J	Continuous cropping	Rhizosphere soil	Pre-harvest
SAMEA11532729	C3RH_J metatranscriptome	Metatranscriptome	C3RH_J	Continuous cropping	Rhizosphere soil	Pre-harvest
SAMEA11532730	C4RH_J metatranscriptome	Metatranscriptome	C4RH_J	Continuous cropping	Rhizosphere soil	Pre-harvest
SAMEA11532731	C1RO_J metatranscriptome	Metatranscriptome	C1RO_J	Continuous cropping	Roots	Pre-harvest
SAMEA11532732	C2RO_J metatranscriptome	Metatranscriptome	C2RO_J	Continuous cropping	Roots	Pre-harvest
SAMEA11532733	C3RO_J metatranscriptome	Metatranscriptome	C3RO_J	Continuous cropping	Roots	Pre-harvest
SAMEA11532734	V1S_J metatranscriptome	Metatranscriptome	V1S_J	Virgin rotation	Bulk soil	Pre-harvest
SAMEA11532735	V2S_J metatranscriptome	Metatranscriptome	V2S_J	Virgin rotation	Bulk soil	Pre-harvest
SAMEA11532736	V3S_J metatranscriptome	Metatranscriptome	V3S_J	Virgin rotation	Bulk soil	Pre-harvest
SAMEA11532737	V4S_J metatranscriptome	Metatranscriptome	V4S_J	Virgin rotation	Bulk soil	Pre-harvest
SAMEA11532738	V1RH_J metatranscriptome	Metatranscriptome	V1RH_J	Virgin rotation	Rhizosphere soil	Pre-harvest
SAMEA11532739	V2RH_J metatranscriptome	Metatranscriptome	V2RH_J	Virgin rotation	Rhizosphere soil	Pre-harvest
SAMEA11532740	V3RH_J metatranscriptome	Metatranscriptome	V3RH_J	Virgin rotation	Rhizosphere soil	Pre-harvest
SAMEA11532741	V4RH_J metatranscriptome	Metatranscriptome	V4RH_J	Virgin rotation	Rhizosphere soil	Pre-harvest
SAMEA11532742	V1RO_J metatranscriptome	Metatranscriptome	V1RO_J	Virgin rotation	Roots	Pre-harvest
SAMEA11532743	V3RO_J metatranscriptome	Metatranscriptome	V3RO_J	Virgin rotation	Roots	Pre-harvest
SAMEA11532744	V4RO_J metatranscriptome	Metatranscriptome	V4RO_J	Virgin rotation	Roots	Pre-harvest
SAMEA11532745	C1S_M total metagenome	Total metagenome	C1S_M	Continuous cropping	Bulk soil	Stem extension
SAMEA11532746	C2S_M total metagenome	Total metagenome	C2S_M	Continuous cropping	Bulk soil	Stem extension
SAMEA11532747	C3S_M total metagenome	Total metagenome	C3S_M	Continuous cropping	Bulk soil	Stem extension
SAMEA11532748	C4S_M total metagenome	Total metagenome	C4S_M	Continuous cropping	Bulk soil	Stem extension
SAMEA11532749	C1RH_M total metagenome	Total metagenome	C1RH_M	Continuous cropping	Rhizosphere soil	Stem extension
SAMEA11532750	C2RH_M total metagenome	Total metagenome	C2RH_M	Continuous cropping	Rhizosphere soil	Stem extension
SAMEA11532751	C3RH_M total metagenome	Total metagenome	C3RH_M	Continuous cropping	Rhizosphere soil	Stem extension
SAMEA11532752	C4RH_M total metagenome	Total metagenome	C4RH_M	Continuous cropping	Rhizosphere soil	Stem extension
SAMEA11532753	V1S_M total metagenome	Total metagenome	V1S_M	Virgin rotation	Bulk soil	Stem extension
SAMEA11532754	V2S_M total metagenome	Total metagenome	V2S_M	Virgin rotation	Bulk soil	Stem extension
SAMEA11532755	V3S_M total metagenome	Total metagenome	V3S_M	Virgin rotation	Bulk soil	Stem extension
SAMEA11532756	V4S_M total metagenome	Total metagenome	V4S_M	Virgin rotation	Bulk soil	Stem extension
SAMEA11532757	V1RH_M total metagenome	Total metagenome	V1RH_M	Virgin rotation	Rhizosphere soil	Stem extension
SAMEA11532758	V2RH_M total metagenome	Total metagenome	V2RH_M	Virgin rotation	Rhizosphere soil	Stem extension
SAMEA11532759	V3RH_M total metagenome	Total metagenome	V3RH_M	Virgin rotation	Rhizosphere soil	Stem extension
SAMEA11532760	V4RH_M total metagenome	Total metagenome	V4RH_M	Virgin rotation	Rhizosphere soil	Stem extension
SAMEA11532761	C1S_M virome	DNA virome	C1S_M	Continuous cropping	Bulk soil	Stem extension
SAMEA11532762	C2S_M virome	DNA virome	C2S_M	Continuous cropping	Bulk soil	Stem extension
SAMEA11532763	C3S_M virome	DNA virome	C3S_M	Continuous cropping	Bulk soil	Stem extension
SAMEA11532764	C4S_M virome	DNA virome	C4S_M	Continuous cropping	Bulk soil	Stem extension
SAMEA11532765	C1RH_M virome	DNA virome	C1RH_M	Continuous cropping	Rhizosphere soil	Stem extension
SAMEA11532766	C2RH_M virome	DNA virome	C2RH_M	Continuous cropping	Rhizosphere soil	Stem extension
SAMEA11532767	C3RH_M virome	DNA virome	C3RH_M	Continuous cropping	Rhizosphere soil	Stem extension
SAMEA11532768	C4RH_M virome	DNA virome	C4RH_M	Continuous cropping	Rhizosphere soil	Stem extension
SAMEA11532769	V1S_M virome	DNA virome	V1S_M	Virgin rotation	Bulk soil	Stem extension
SAMEA11532770	V2S_M virome	DNA virome	V2S_M	Virgin rotation	Bulk soil	Stem extension
SAMEA11532771	V3S_M virome	DNA virome	V3S_M	Virgin rotation	Bulk soil	Stem extension
SAMEA11532772	V4S_M virome	DNA virome	V4S_M	Virgin rotation	Bulk soil	Stem extension
SAMEA11532773	V1RH_M virome	DNA virome	V1RH_M	Virgin rotation	Rhizosphere soil	Stem extension
SAMEA11532774	V2RH_M virome	DNA virome	V2RH_M	Virgin rotation	Rhizosphere soil	Stem extension
SAMEA11532775	V3RH_M virome	DNA virome	V3RH_M	Virgin rotation	Rhizosphere soil	Stem extension
