## Supplementary Table S6 for "Crop management shapes the diversity and activity of DNA and RNA viruses in the rhizosphere"

### Sheet: Table S6
Supplementary Table S6 - PERMANOVA testing of contribution of soil compartment, crop rotation strategy and growth stage on viral and bacterial community composition
Factor	Df	SumOfSqs	R2	F	Pr(>F)
DNA viral community (Stem extension)
Rotation	1	1.03347	0.190977	3.74947	0.001
Compartment	1	0.794835	0.146878	2.88369	0.007
Residual	13	3.58321	0.662145
Total	15	5.41152	1
ssRNA phage community (All time points)
Rotation	1	2.00886	0.103271	5.6851	0.001
Compartment	1	1.07565	0.0552966	3.0441	0.001
Growth stage	2	1.52692	0.0784954	2.1606	0.001
Residual	42	14.8409	0.762937
Total	46	19.4524	1
ssRNA phage community (Seedling)
Rotation	1	1.13599	0.181523	3.22373	0.001
Compartment	1	0.541123	0.0864674	1.5356	0.051
Residual	13	4.581	0.732009
Total	15	6.25812	1
ssRNA phage community (Stem extension)
Rotation	1	0.807387	0.140784	2.33245	0.001
Compartment	1	0.773717	0.134913	2.23518	0.001
Residual	12	4.15384	0.724304
Total	14	5.73495	1
ssRNA phage community (Pre-harvest)
Rotation	1	1.13893	0.191881	3.49676	0.001
Compartment	1	0.562437	0.0947566	1.7268	0.011
Residual	13	4.23423	0.713362
Total	15	5.9356	1
Bacterial community (All time points)
Rotation	1	0.222636	0.114693	9.90172	0.001
Compartment	1	0.49473	0.254864	22.003	0.001
Growth stage	2	0.256951	0.13237	5.71393	0.001
Residual	43	0.966838	0.498074
Total	47	1.94115	1
Bacterial community (Seedling)
Rotation	1	0.0995533	0.143752	4.15	0.007
Compartment	1	0.28113	0.405942	11.7193	0.001
Residual	13	0.311854	0.450306
Total	15	0.692538	1
Bacterial community (Stem extension)
Rotation	1	0.0786763	0.16569	4.35188	0.003
Compartment	1	0.161141	0.339359	8.91333	0.001
Residual	13	0.235023	0.494951
Total	15	0.474841	1
Bacterial community (Pre-harvest)
Rotation	1	0.121669	0.235416	7.03724	0.001
Compartment	1	0.170396	0.329696	9.85554	0.001
Residual	13	0.224761	0.434888
Total	15	0.516826	1
