## Supplementary Table S7 for "Crop management shapes the diversity and activity of DNA and RNA viruses in the rhizosphere"

### Sheet: Table S7
Supplementary Table S7 - Mixed effect model output for linear relationship between the number of active vOTUs detected and relative host abundance
	Bacterial host relative host abundance
Predictors	Estimates	CI	p
Intercept	32.556	22.795 – 42.317	<0.0001
Number of active vOTUs	-0.039	-0.057 – -0.022	<0.0001
Random Effects
σ2	72.83
τ00 Compartment	43.42
ICC	0.37
N Compartment	3
Observations	67
Marginal R2 / Conditional R2	0.195 / 0.496
