## Supplementary Table S8 for "Crop management shapes the diversity and activity of DNA and RNA viruses in the rhizosphere"

### Sheet: Table S8
Supplementary Table S8 - Mixed effect model output for linear relationship between the number of active vOTUs detected and bacterial community alpha diversity
	Shannon's H
Predictors	Estimates	CI	p
Intercept	7.353	6.1780 – 8.5275	<0.0001
Number of active vOTUs	0.001	0.0002 – 0.0019	0.0147
Random Effects
σ2	0.15
τ00 Compartment	0.98
ICC	0.87
N Compartment	3
Observations	67
Marginal R2 / Conditional R2	0.017 / 0.867
