## Supplementary Table S9 for "Crop management shapes the diversity and activity of DNA and RNA viruses in the rhizosphere"

### Sheet: Table S9
Supplementary Table S9 - PERMANOVA testing of contribution of soil compartment and crop rotation strategy on viral community activity
Factor	Df	SumOfSqs	R2	F	Pr(>F)
Viral activity (seedling)
Rotation	1	0.297287	0.191362	5.20997	0.001
Compartment	1	0.514452	0.331149	9.01579	0.001
Residual	13	0.741796	0.477489
Total	15	1.55353	1
Viral activity (stem extension)
Rotation	1	0.418687	0.318778	11.5778	0.001
Compartment	1	0.460771	0.35082	12.7415	0.001
Residual	12	0.433955	0.330402
Total	14	1.31341	1
Viral activity (pre-harvest)
Rotation	1	0.534747	0.411064	14.3932	0.001
Compartment	1	0.283153	0.217662	7.62132	0.001
Residual	13	0.482985	0.371274
Total	15	1.30089	1
