## Supplementary Table S10 for "Crop management shapes the diversity and activity of DNA and RNA viruses in the rhizosphere"

### Sheet: Table S10
Supplementary Table S10 - PERMANOVA testing of contribution of soil compartment and crop rotation strategy on viral community activity of viral fractions
Factor	Df	SumOfSqs	R2	F	Pr(>F)
Activity of DNA virome-assembled vOTUs (Seedling)
Rotation	1	2.21648	0.505181	16.7606	0.001
Compartment	1	0.451855	0.102987	3.41685	0.037
Residual	13	1.71916	0.391832
Total	15	4.3875	1
Activity of DNA virome-assembled vOTUs (Stem extension)
Rotation	1	0.766714	0.256696	5.58422	0.001
Compartment	1	0.572541	0.191687	4.17	0.001
Residual	12	1.6476	0.551617
Total	14	2.98686	1
Activity of DNA virome-assembled vOTUs (Pre-harvest)
Rotation	1	1.56384	0.508404	17.4928	0.001
Compartment	1	0.349951	0.113769	3.91449	0.02
Residual	13	1.16219	0.377827
Total	15	3.07597	1
Activity of total metagenome-assembled vOTUs (Seedling)
Rotation	1	3.15259	0.730756	42.1552	0.001
Compartment	1	0.18935	0.0438904	2.53191	0.134
Residual	13	0.972208	0.225354
Total	15	4.31414	1
Activity of total metagenome-assembled vOTUs (Stem extension)
Rotation	1	1.23422	0.29063	7.20264	0.001
Compartment	1	0.956214	0.225166	5.58026	0.001
Residual	12	2.05628	0.484205
Total	14	4.24671	1
Activity of total metagenome-assembled vOTUs (Pre-harvest)
Rotation	1	1.97725	0.467699	15.6891	0.001
Compartment	1	0.612009	0.144765	4.85618	0.009
Residual	13	1.63835	0.387536
Total	15	4.2276	1
Activity of metatranscriptome-assembled vOTUs (Seedling)
Rotation	1	0.258571	0.186061	4.83721	0.001
Compartment	1	0.436231	0.313901	8.1608	0.001
Residual	13	0.694908	0.500038
Total	15	1.38971	1
Activity of metatranscriptome-assembled vOTUs (Stem extension)
Rotation	1	0.370833	0.371963	23.7953	0.001
Compartment	1	0.439119	0.440456	28.177	0.001
Residual	12	0.187011	0.187581
Total	14	0.996963	1
Activity of metatranscriptome-assembled vOTUs (Pre-harvest)
Rotation	1	0.489923	0.420162	14.9554	0.001
Compartment	1	0.250245	0.214612	7.63897	0.001
Residual	13	0.425866	0.365226
Total	15	1.16603	1
